# Overexpression of miR5505 enhanced drought and salt resistance in rice (*Orayza sativa*)

**DOI:** 10.1101/2022.01.13.476146

**Authors:** Yuanwei Fan, Jiankun Xie, Fantao Zhang

## Abstract

Rice is one of the most important crops in the world and half of the world population consumes it as their staple food. The abiotic stresses caused by drought, salt and other stresses have severely impacted rice production. MicroRNAs (miRNAs) are a type of small non-coding RNAs which widely reported as gene regulators, suppressing genes expression by degradation mRNA or translation inhibition. Previously, high-throughput sequencing has found a conserved miRNA miR5505 responding to drought stress in Dongxiang wild rice (DXWR). Several other studies also revealed that miR5505 was involved in rice stress responses. We further studied the effect of miRNA in drought and salt tolerance by overexpression it in rice. 2 in 18 successfully transformed transgenic lines with higher miR5505 expression were selected and then drought and salt resistance ability were evaluated. Both transgenic lines showed stronger drought and salt tolerance than wild-type (WT). Putative targets of miR5505 were identified by psRNATarget and several of them were found stress-related. RNA-seq found 1,980 differentially expressed genes (DEGs) in transgenic lines. Among them, 978 genes were down-regulated. Three genes were predicted by psRNATarget and two of them might be stress-related. We also found various environmental stress *cis*-acting elements in upstream of miR5505 promoter through Software PlantCARE. In all, we improved rice drought and salt tolerance by overexpressing miR5505, and the generated putative targets and *cis*-acting elements also suggested miR5505 might play important roles in the regulation of drought and salt responses.
