## Supplementary file for "Overexpression of miR5505 enhanced drought and salt resistance in rice (*Orayza sativa*)"

### Sheet: miR5505
Primer name	Sequence(5'-3')	Applycation
Mir5505-RT	GTCGTATCCAGTGCAGGGTCCGAGGTATTCGCACTGGATACGACTAGCGA	stem-loop primer for RT
Mir5505-QF	GCGGAGGATTCGGTATTGA	qPCR for 5505
unique rev	GTGCAGGGTCCGAGGT	qPCR for 5505
U6 qF	CGATAAAATTGGAACGATACAGA	Reference for miRNA expression
U6 qR	ATTTGGACCATTTCTCGATTTGT	Reference for miRNA expression
OsActin1Q-F	ACCATTGGTGCTGAGCGTTT	Reference for targets expression
OsActin1Q-R	CGCAGCTTCCATTCCTATGAA	Reference for targets expression
HYG-F	CGAGAGCCTGACCTATTGCAT
HYG-R	CTGCTCCATACAAGCCAACCAC
