## supplementary file for "Overexpression of miR5505 enhanced drought and salt resistance in rice (*Orayza sativa*)"

### Sheet: Sheet1
Target_Acc.	Expectation	Target_start	Target_end	miRNA_aligned_fragment	alignment	Target_aligned_fragment	Inhibition	Target_Desc.	Multiplicity
LOC_Os01g24690.1	2.5	287	308	GAGGAUUCGGUAUUGAUCGCUA	.:::::.:::: :::::::	GCUUGAUCAGUACCAAAUCCUC	Cleavage	cDNA|60S ribosomal protein L23A, putative, expressed	1
LOC_Os01g24690.2	2.5	287	308	GAGGAUUCGGUAUUGAUCGCUA	.:::::.:::: :::::::	GCUUGAUCAGUACCAAAUCCUC	Cleavage	cDNA|60S ribosomal protein L23A, putative, expressed	1
LOC_Os01g24690.3	2.5	242	263	GAGGAUUCGGUAUUGAUCGCUA	.:::::.:::: :::::::	GCUUGAUCAGUACCAAAUCCUC	Cleavage	cDNA|60S ribosomal protein L23A, putative, expressed	1
LOC_Os04g06290.1	2.5	1893	1914	GAGGAUUCGGUAUUGAUCGCUA	: : :: :::::::::::::.	AAACAAUGAAUACCGAAUCCUU	Cleavage	cDNA|retrotransposon protein, putative, unclassified, expressed	1
LOC_Os04g28210.1	2.5	1530	1551	GAGGAUUCGGUAUUGAUCGCUA	: : ::::::::.:::::.:.	AAUCUAUCAAUACUGAAUCUUU	Cleavage	cDNA|verticillium wilt disease resistance protein, putative, expressed	1
LOC_Os05g45380.1	2.5	271	292	GAGGAUUCGGUAUUGAUCGCUA	:::::::.:.::::.::::	AUGCGAUCAGUGCCGAGUCCUG	Cleavage	cDNA|expressed protein	1
LOC_Os02g30620.1	3	527	548	GAGGAUUCGGUAUUGAUCGCUA	: ::::...:::::.:::::	GAACGAUUGGUACCGGAUCCUG	Cleavage	cDNA|dnaJ domain containing protein, expressed	1
LOC_Os02g30620.2	3	532	553	GAGGAUUCGGUAUUGAUCGCUA	: ::::...:::::.:::::	GAACGAUUGGUACCGGAUCCUG	Cleavage	cDNA|dnaJ domain containing protein, expressed	1
LOC_Os02g30620.3	3	527	548	GAGGAUUCGGUAUUGAUCGCUA	: ::::...:::::.:::::	GAACGAUUGGUACCGGAUCCUG	Cleavage	cDNA|dnaJ domain containing protein, expressed	1
LOC_Os02g51180.1	3	2269	2290	GAGGAUUCGGUAUUGAUCGCUA	::::. ::.:::::::::	GCCCGAUUCAUGCCGAAUCCUG	Cleavage	cDNA|cullin, putative, expressed	1
LOC_Os08g04580.1	3	784	805	GAGGAUUCGGUAUUGAUCGCUA	:. .:::::.:::.::::::	GUGUUGUCAAUGCCGGAUCCUC	Cleavage	cDNA|csAtPR5, putative, expressed	1
LOC_Os12g23570.1	3	142	163	GAGGAUUCGGUAUUGAUCGCUA	::::::::::::::::	GAUCUCUCAAUACCGAAUCCUC	Cleavage	cDNA|expressed protein	1
LOC_Os02g29870.1	3.5	2056	2077	GAGGAUUCGGUAUUGAUCGCUA	:: :::::::::::::.	AAAAAAUGAAUACCGAAUCCUU	Cleavage	cDNA|retrotransposon protein, putative, unclassified, expressed	1
LOC_Os03g47500.1	3.5	684	705	GAGGAUUCGGUAUUGAUCGCUA	:: :: :.:::.:.:.:::::.	UAUCGUUUAAUGCUGGAUCCUU	Cleavage	cDNA|zinc finger, C3HC4 type domain containing protein, expressed	1
LOC_Os03g48540.1	3.5	570	590	GAGGAUUCGGUAUUGAUCGCUA	:.:: ::::::.::::.:::	AUGUGA-CAAUACUGAAUUCUC	Cleavage	cDNA|expressed protein	1
LOC_Os04g05104.1	3.5	3387	3408	GAGGAUUCGGUAUUGAUCGCUA	:: :::::::::::::.	AAAAAAUGAAUACCGAAUCCUU	Cleavage	cDNA|retrotransposon protein, putative, unclassified, expressed	1
LOC_Os04g22910.1	3.5	1758	1779	GAGGAUUCGGUAUUGAUCGCUA	:. :::::::::.: ::: :::	UGCCGAUCAAUAUCAAAUACUC	Cleavage	cDNA|expressed protein	1
LOC_Os04g42270.1	3.5	256	277	GAGGAUUCGGUAUUGAUCGCUA	.:::::.:::: .:::::.	GCUUGAUCAGUACCAGAUCCUU	Cleavage	cDNA|60S ribosomal protein L23A, putative, expressed	1
LOC_Os04g42270.2	3.5	289	310	GAGGAUUCGGUAUUGAUCGCUA	.:::::.:::: .:::::.	GCUUGAUCAGUACCAGAUCCUU	Cleavage	cDNA|60S ribosomal protein L23A, putative, expressed	1
LOC_Os05g10970.1	3.5	1020	1041	GAGGAUUCGGUAUUGAUCGCUA	:: :::::::::::::.	AAAAAAUGAAUACCGAAUCCUU	Cleavage	cDNA|retrotransposon protein, putative, unclassified	1
LOC_Os05g12490.1	3.5	1643	1664	GAGGAUUCGGUAUUGAUCGCUA	:. : ::.:::.::::::::	CUGUAAACAGUACUGAAUCCUC	Cleavage	cDNA|transporter-related, putative, expressed	1
LOC_Os05g23810.1	3.5	698	719	GAGGAUUCGGUAUUGAUCGCUA	:::::..:. ::::::::.	UCUCGAUCGGUGACGAAUCCUU	Translation	cDNA|retrotransposon protein, putative, unclassified, expressed	1
LOC_Os07g28050.1	3.5	3069	3090	GAGGAUUCGGUAUUGAUCGCUA	:: :::::::::::::.	AAAAAAUGAAUACCGAAUCCUU	Cleavage	cDNA|retrotransposon protein, putative, unclassified, expressed	1
LOC_Os07g29990.1	3.5	3117	3138	GAGGAUUCGGUAUUGAUCGCUA	:::.::.:::::::::.	AGAUAAUCGAUGCCGAAUCCUU	Cleavage	cDNA|transposon protein, putative, CACTA, En/Spm sub-class, expressed	1
LOC_Os10g41020.1	3.5	471	492	GAGGAUUCGGUAUUGAUCGCUA	.::::::: :.::.:.:::	GGUUGAUCAAUCCUGAGUUCUC	Translation	cDNA|flavonol synthase/flavanone 3-hydroxylase, putative, expressed	1
LOC_Os11g39470.1	3.5	96	117	GAGGAUUCGGUAUUGAUCGCUA	:: :::::::::::::.	AAAAAAUGAAUACCGAAUCCUU	Cleavage	cDNA|retrotransposon protein, putative, unclassified	2
LOC_Os01g21480.1	4	538	559	GAGGAUUCGGUAUUGAUCGCUA	: ::::::::: :::: .::.	GACCGAUCAAUAACGAAGUCUU	Translation	cDNA|transposon protein, putative, CACTA, En/Spm sub-class, expressed	1
LOC_Os01g55440.1	4	1557	1579	GAGGAUUCGGUAUUGA-UCGCUA	:. ::: ::.:::.:::::..::	UGCCGACUCGAUAUCGAAUUUUC	Cleavage	cDNA|CAMK_KIN1/SNF1/Nim1_like.1 - CAMK includes calcium/calmodulin depedent protein kinases, expressed	1
LOC_Os01g70920.1	4	93	114	GAGGAUUCGGUAUUGAUCGCUA	.:::::::. ::: .::::::	CGGCGAUCAGGACCCGAUCCUC	Cleavage	cDNA|cullin-1, putative, expressed	1
LOC_Os01g70920.2	4	104	125	GAGGAUUCGGUAUUGAUCGCUA	.:::::::. ::: .::::::	CGGCGAUCAGGACCCGAUCCUC	Cleavage	cDNA|cullin-1, putative, expressed	1
LOC_Os01g70920.3	4	104	125	GAGGAUUCGGUAUUGAUCGCUA	.:::::::. ::: .::::::	CGGCGAUCAGGACCCGAUCCUC	Cleavage	cDNA|cullin-1, putative, expressed	1
LOC_Os01g70920.4	4	104	125	GAGGAUUCGGUAUUGAUCGCUA	.:::::::. ::: .::::::	CGGCGAUCAGGACCCGAUCCUC	Cleavage	cDNA|cullin-1, putative, expressed	1
LOC_Os02g41630.2	4	79	100	GAGGAUUCGGUAUUGAUCGCUA	:::.::.:::::::::	UCUUCUUCAGUAUCGAAUCCUC	Cleavage	cDNA|phenylalanine ammonia-lyase, putative, expressed	1
LOC_Os04g16830.1	4	346	367	GAGGAUUCGGUAUUGAUCGCUA	:::.:::. ::.::::::	CGAGGAUUAAUGGCGGAUCCUC	Translation	cDNA|DNA-directed RNA polymerase subunit beta, putative, expressed	2
LOC_Os04g39610.1	4	3139	3160	GAGGAUUCGGUAUUGAUCGCUA	: :::::.: :.::::::: :	AAUCGAUCGAGAUCGAAUCCAC	Cleavage	cDNA|glycerophosphoryl diester phosphodiesterase family protein, putative, expressed	1
LOC_Os04g39610.2	4	3374	3395	GAGGAUUCGGUAUUGAUCGCUA	: :::::.: :.::::::: :	AAUCGAUCGAGAUCGAAUCCAC	Cleavage	cDNA|glycerophosphoryl diester phosphodiesterase family protein, putative, expressed	1
LOC_Os04g41490.1	4	3813	3834	GAGGAUUCGGUAUUGAUCGCUA	::: .::::::..::::: ::	CAGCUGUCAAUAUUGAAUCAUC	Cleavage	cDNA|DNA-directed RNA polymerase III subunit RPC1, putative, expressed	2
LOC_Os04g49440.1	4	902	923	GAGGAUUCGGUAUUGAUCGCUA	:: ::. ..::::.::::..::	UAACGGAUGAUACUGAAUUUUC	Cleavage	cDNA|RNA recognition motif containing protein, putative, expressed	1
LOC_Os05g01700.1	4	941	962	GAGGAUUCGGUAUUGAUCGCUA	::: : : :::.:::::.:::	AAGCAAACCAUAUCGAAUUCUC	Cleavage	cDNA|ABC transporter, ATP-binding protein, putative, expressed	1
LOC_Os05g06570.1	4	1768	1789	GAGGAUUCGGUAUUGAUCGCUA	:.:::.::::::::: :.	CCUAGGUCAGUACCGAAUCAUU	Cleavage	cDNA|retrotransposon protein, putative, Ty3-gypsy subclass, expressed	1
LOC_Os06g01972.1	4	1140	1161	GAGGAUUCGGUAUUGAUCGCUA	:.:::..:::..:: :::::	GUGUGAUUGAUAUUGAUUCCUC	Cleavage	cDNA|auxin-induced protein 5NG4, putative, expressed	1
LOC_Os06g36990.1	4	3051	3072	GAGGAUUCGGUAUUGAUCGCUA	::::...:::::.::..:	CUUCGAUUGGUACCGGAUUUUA	Cleavage	cDNA|phospholipid-transporting ATPase 4, putative, expressed	1
LOC_Os06g49380.1	4	1563	1584	GAGGAUUCGGUAUUGAUCGCUA	::::::.:.::::..::	UCAGUAUCAAUGCUGAAUUUUC	Cleavage	cDNA|NBS-LRR disease resistance protein, putative, expressed	1
LOC_Os06g49380.2	4	1563	1584	GAGGAUUCGGUAUUGAUCGCUA	::::::.:.::::..::	UCAGUAUCAAUGCUGAAUUUUC	Cleavage	cDNA|NBS-LRR disease resistance protein, putative, expressed	1
LOC_Os06g49380.3	4	1563	1584	GAGGAUUCGGUAUUGAUCGCUA	::::::.:.::::..::	UCAGUAUCAAUGCUGAAUUUUC	Cleavage	cDNA|NBS-LRR disease resistance protein, putative, expressed	1
LOC_Os06g49380.4	4	1563	1584	GAGGAUUCGGUAUUGAUCGCUA	::::::.:.::::..::	UCAGUAUCAAUGCUGAAUUUUC	Cleavage	cDNA|NBS-LRR disease resistance protein, putative, expressed	1
LOC_Os06g49380.5	4	1336	1357	GAGGAUUCGGUAUUGAUCGCUA	::::::.:.::::..::	UCAGUAUCAAUGCUGAAUUUUC	Cleavage	cDNA|NBS-LRR disease resistance protein, putative, expressed	1
LOC_Os06g49380.6	4	1445	1466	GAGGAUUCGGUAUUGAUCGCUA	::::::.:.::::..::	UCAGUAUCAAUGCUGAAUUUUC	Cleavage	cDNA|NBS-LRR disease resistance protein, putative, expressed	1
LOC_Os07g32150.1	4	104	125	GAGGAUUCGGUAUUGAUCGCUA	:. ::::::: ::.::: .:::	UGACGAUCAAGACUGAAGUCUC	Cleavage	cDNA|retrotransposon protein, putative, Ty1-copia subclass, expressed	1
LOC_Os08g19420.1	4	744	765	GAGGAUUCGGUAUUGAUCGCUA	::.: ::..:::.:.:::.::	AAGUGCUCGGUACUGGAUCUUC	Cleavage	cDNA|O-methyltransferase, putative, expressed	1
LOC_Os09g07290.1	4	868	889	GAGGAUUCGGUAUUGAUCGCUA	:. .:::::.::: : ::::::	UGUUGAUCAGUACAGCAUCCUC	Cleavage	cDNA|GDSL-like lipase/acylhydrolase, putative, expressed	1
LOC_Os09g18230.1	4	1021	1042	GAGGAUUCGGUAUUGAUCGCUA	:::::.:.:.::: ::::	ACUGGAUCAGUGCUGAAACCUC	Cleavage	cDNA|expressed protein	1
LOC_Os10g29650.1	4	5918	5939	GAGGAUUCGGUAUUGAUCGCUA	::. :: :::.:.:.::::::	AAGUUAUAAAUGCUGGAUCCUC	Cleavage	cDNA|retrotransposon protein, putative, unclassified, expressed	1
LOC_Os10g29650.2	4	5933	5954	GAGGAUUCGGUAUUGAUCGCUA	::. :: :::.:.:.::::::	AAGUUAUAAAUGCUGGAUCCUC	Cleavage	cDNA|retrotransposon protein, putative, unclassified, expressed	1
LOC_Os10g29650.3	4	3297	3318	GAGGAUUCGGUAUUGAUCGCUA	::. :: :::.:.:.::::::	AAGUUAUAAAUGCUGGAUCCUC	Cleavage	cDNA|retrotransposon protein, putative, unclassified, expressed	1
LOC_Os11g07270.1	4	1981	2002	GAGGAUUCGGUAUUGAUCGCUA	::::.::::::. :.:::	ACUGGAUCGAUACCGGCUUCUC	Cleavage	cDNA|expressed protein	1
LOC_Os11g28410.1	4	2670	2691	GAGGAUUCGGUAUUGAUCGCUA	: ::.::::: :: ::::.::	AAACGGUCAAUCCCCAAUCUUC	Translation	cDNA|retrotransposon protein, putative, unclassified, expressed	1
LOC_Os12g09390.1	4	547	568	GAGGAUUCGGUAUUGAUCGCUA	::::.:::.:.:::.::	ACAGUAUCAGUACUGGAUCUUC	Cleavage	cDNA|expressed protein	1
LOC_Os01g16850.1	4.5	5443	5464	GAGGAUUCGGUAUUGAUCGCUA	:: :::::: .: ::::::::	GAGAGAUCAAGGCAGAAUCCUC	Cleavage	cDNA|retrotransposon protein, putative, unclassified, expressed	1
LOC_Os02g12910.1	4.5	93	114	GAGGAUUCGGUAUUGAUCGCUA	:::.::: :: ::: :::::::	UAGUGAUGAACACCAAAUCCUC	Cleavage	cDNA|receptor-like protein kinase 5 precursor, putative, expressed	1
LOC_Os02g20750.1	4.5	173	194	GAGGAUUCGGUAUUGAUCGCUA	:::::: .::.::::: :::	CAGCGAUGGAUGCCGAAACCUG	Cleavage	cDNA|expressed protein	1
LOC_Os02g21190.1	4.5	1960	1982	GAGGAUUCGGUAUUG-AUCGCUA	:: .::: .:::::.::::.::.	UAUUGAUGUAAUACUGAAUUCUU	Cleavage	cDNA|expressed protein	1
LOC_Os02g21190.2	4.5	1962	1984	GAGGAUUCGGUAUUG-AUCGCUA	:: .::: .:::::.::::.::.	UAUUGAUGUAAUACUGAAUUCUU	Cleavage	cDNA|expressed protein	1
LOC_Os02g48100.1	4.5	266	286	GAGGAUUCGGUAUUGAUCGCUA	:.:.::: :: :::::::.:::	UGGUGAU-AAAACCGAAUUCUC	Cleavage	cDNA|DEAD-box ATP-dependent RNA helicase, putative, expressed	1
LOC_Os02g55160.1	4.5	1115	1136	GAGGAUUCGGUAUUGAUCGCUA	:::.::.::.:.::::. :.	AUGCGGUCGAUGCUGAAUUAUU	Cleavage	cDNA|expressed protein	1
LOC_Os02g56280.1	4.5	3248	3269	GAGGAUUCGGUAUUGAUCGCUA	:.: ::: .::::: ::::::.	UGGGGAUGGAUACCUAAUCCUU	Cleavage	cDNA|zinc finger family protein, putative, expressed	1
LOC_Os03g62300.1	4.5	210	231	GAGGAUUCGGUAUUGAUCGCUA	.:.:.:::: :: ::.:::::	AGGUGGUCAAGACGGAGUCCUC	Cleavage	cDNA|expressed protein	1
LOC_Os04g31940.1	4.5	180	201	GAGGAUUCGGUAUUGAUCGCUA	::::: ...:::::.:::.:	GAGCGACUGGUACCGGAUCUUG	Cleavage	cDNA|dnaJ domain containing protein, expressed	1
LOC_Os04g41490.1	4.5	5190	5211	GAGGAUUCGGUAUUGAUCGCUA	: ::::..:.:.: ::::::	GUGAGAUCGGUGCUGCAUCCUC	Cleavage	cDNA|DNA-directed RNA polymerase III subunit RPC1, putative, expressed	2
LOC_Os05g14270.1	4.5	1032	1053	GAGGAUUCGGUAUUGAUCGCUA	::::.::.::.::::: : ::	AAGCGGUCGAUGCCGAAGCGUC	Cleavage	cDNA|expressed protein	1
LOC_Os05g14270.2	4.5	1023	1044	GAGGAUUCGGUAUUGAUCGCUA	::::.::.::.::::: : ::	AAGCGGUCGAUGCCGAAGCGUC	Cleavage	cDNA|expressed protein	1
LOC_Os05g35740.1	4.5	127	148	GAGGAUUCGGUAUUGAUCGCUA	.:.::: :: ::: :::::::	GGGUGAUGAAGACCAAAUCCUC	Cleavage	cDNA|subtilisin N-terminal Region family protein, expressed	1
LOC_Os05g35740.2	4.5	127	148	GAGGAUUCGGUAUUGAUCGCUA	.:.::: :: ::: :::::::	GGGUGAUGAAGACCAAAUCCUC	Cleavage	cDNA|subtilisin N-terminal Region family protein, expressed	1
LOC_Os05g35740.3	4.5	127	148	GAGGAUUCGGUAUUGAUCGCUA	.:.::: :: ::: :::::::	GGGUGAUGAAGACCAAAUCCUC	Cleavage	cDNA|subtilisin N-terminal Region family protein, expressed	1
LOC_Os05g50530.1	4.5	865	886	GAGGAUUCGGUAUUGAUCGCUA	.:::: :::: ..::::..::	AGGCGACCAAUCUUGAAUUUUC	Translation	cDNA|hAT dimerisation domain containing protein, expressed	1
LOC_Os06g27340.1	4.5	47	68	GAGGAUUCGGUAUUGAUCGCUA	:: ::::: :.:::.:::::	AAGAUAUCAAGAUCGAGUCCUC	Cleavage	cDNA|retrotransposon, putative, centromere-specific	1
LOC_Os06g27350.1	4.5	1430	1451	GAGGAUUCGGUAUUGAUCGCUA	:: ::::: :.:::.:::::	AAGAUAUCAAGAUCGAGUCCUC	Cleavage	cDNA|retrotransposon protein, putative, unclassified, expressed	1
LOC_Os06g36450.1	4.5	1921	1942	GAGGAUUCGGUAUUGAUCGCUA	:: .:::::::.:.:.:: ::	UACUGAUCAAUGCUGGAUACUG	Cleavage	cDNA|ferroportin1 domain containing protein, expressed	1
LOC_Os07g10920.4	4.5	4450	4471	GAGGAUUCGGUAUUGAUCGCUA	::: :: :::::.::.: :::	AAGCCAUGAAUACUGAGUGCUC	Cleavage	cDNA|expressed protein	1
LOC_Os08g41550.1	4.5	111	132	GAGGAUUCGGUAUUGAUCGCUA	.::::::.:: : :..:::::	GGGCGAUCGAUUCGGGGUCCUC	Translation	cDNA|ubiquitin carboxyl-terminal hydrolase, putative, expressed	1
LOC_Os09g23350.1	4.5	1740	1761	GAGGAUUCGGUAUUGAUCGCUA	:::.::..:.:. ::::.::	CUGCGGUCGGUGCUCAAUCUUC	Cleavage	cDNA|trehalose synthase, putative, expressed	1
LOC_Os09g36340.1	4.5	118	138	GAGGAUUCGGUAUUGAUCGCUA	:.:.: :::.:::.:.::.:::	UGGUG-UCAGUACUGGAUUCUC	Cleavage	cDNA|HVA22, putative, expressed	1
LOC_Os09g37920.1	4.5	3761	3782	GAGGAUUCGGUAUUGAUCGCUA	::.:::..:: .:::.::::.	CAGUGAUUGAUCUCGAGUCCUU	Translation	cDNA|helicase, putative, expressed	1
LOC_Os10g36270.1	4.5	314	335	GAGGAUUCGGUAUUGAUCGCUA	.:.:::..:: :: :::::::	AGGUGAUUGAUUCCAAAUCCUC	Translation	cDNA|disease resistance RPP13-like protein 1, putative, expressed	1
LOC_Os10g37180.1	4.5	783	805	GAGGAUUCGG-UAUUGAUCGCUA	::::.:::: :.:::::.::	AUACGAUUAAUAACUGAAUCUUC	Translation	cDNA|glycine cleavage system H protein, putative, expressed	1
LOC_Os11g39660.1	4.5	769	790	GAGGAUUCGGUAUUGAUCGCUA	.:::: :::: ..::::..::	AGGCGACCAAUCUUGAAUUUUC	Translation	cDNA|transposon protein, putative, Ac/Ds sub-class, expressed	1
LOC_Os12g03120.1	4.5	161	182	GAGGAUUCGGUAUUGAUCGCUA	::::: :.::::..:.::..:.	UAGCGUUUAAUAUUGGAUUUUU	Cleavage	cDNA|expressed protein	1
LOC_Os12g09089.2	4.5	3796	3817	GAGGAUUCGGUAUUGAUCGCUA	::: . ..::.:::::::.::	GAGCUGCUGAUGCCGAAUCUUC	Cleavage	cDNA|protein kinase PKN/PRK1, effector, putative, expressed	1
LOC_Os12g16260.1	4.5	83	104	GAGGAUUCGGUAUUGAUCGCUA	: :::: :: ::..::::..::	UUGCGAACAUUAUUGAAUUUUC	Cleavage	cDNA|expressed protein	1
LOC_Os12g21910.1	4.5	1718	1739	GAGGAUUCGGUAUUGAUCGCUA	.: :::.::::. :::::.:.	GGGAGAUUAAUAUGGAAUCUUU	Cleavage	cDNA|retrotransposon protein, putative, unclassified, expressed	1
LOC_Os12g37660.1	4.5	1017	1038	GAGGAUUCGGUAUUGAUCGCUA	.:: :::.: ::::..:.:::	AGGCCAUCGACACCGGGUUCUC	Cleavage	cDNA|pectinesterase, putative, expressed	1
LOC_Os01g05130.1	5	977	998	GAGGAUUCGGUAUUGAUCGCUA	::.:.:.:::.:.: :::::	CAGUGGUUAAUGCUGCAUCCUG	Cleavage	cDNA|expressed protein	1
LOC_Os01g22990.1	5	1030	1051	GAGGAUUCGGUAUUGAUCGCUA	:.:.: :. .:::.:::::::	UGGUGCUUCGUACUGAAUCCUG	Cleavage	cDNA|acidic leucine-rich nuclear phosphoprotein 32-related protein 1, putative, expressed	1
LOC_Os01g22990.2	5	3240	3261	GAGGAUUCGGUAUUGAUCGCUA	:.:.: :. .:::.:::::::	UGGUGCUUCGUACUGAAUCCUG	Cleavage	cDNA|acidic leucine-rich nuclear phosphoprotein 32-related protein 1, putative, expressed	1
LOC_Os02g47410.1	5	2858	2879	GAGGAUUCGGUAUUGAUCGCUA	::::::::::.::::	ACCUCAUCAAUACCGGAUCCAG	Cleavage	cDNA|protein kinase, putative, expressed	1
LOC_Os02g47410.2	5	2855	2876	GAGGAUUCGGUAUUGAUCGCUA	::::::::::.::::	ACCUCAUCAAUACCGGAUCCAG	Cleavage	cDNA|protein kinase, putative, expressed	1
LOC_Os02g47410.3	5	2852	2873	GAGGAUUCGGUAUUGAUCGCUA	::::::::::.::::	ACCUCAUCAAUACCGGAUCCAG	Cleavage	cDNA|protein kinase, putative, expressed	1
LOC_Os03g45590.1	5	132	153	GAGGAUUCGGUAUUGAUCGCUA	::.::: ::::..:. ::.::	CAGUGAUAAAUAUUGGUUCUUC	Cleavage	cDNA|retrotransposon protein, putative, unclassified	1
LOC_Os04g16830.1	5	1323	1344	GAGGAUUCGGUAUUGAUCGCUA	::: ::::. :::::::	AGAAGAUGAAUAUGGAAUCCUA	Cleavage	cDNA|DNA-directed RNA polymerase subunit beta, putative, expressed	2
LOC_Os04g29380.1	5	658	679	GAGGAUUCGGUAUUGAUCGCUA	:.:: .:::::: .:.::.::.	UGGCUGUCAAUAGUGGAUUCUU	Translation	cDNA|retrotransposon protein, putative, unclassified, expressed	1
LOC_Os04g48160.1	5	1558	1580	GAGGAUUCGGUAU-UGAUCGCUA	:: .::::: ::.:::.::.:::	UACUGAUCAUAUGCCGGAUUCUC	Cleavage	cDNA|IQ calmodulin-binding motif family protein, putative, expressed	1
LOC_Os05g06720.1	5	663	684	GAGGAUUCGGUAUUGAUCGCUA	::.::: :.:. :::::..::	AAGUGAUAAGUGGCGAAUUUUC	Translation	cDNA|GDSL-like lipase/acylhydrolase, putative, expressed	1
LOC_Os05g06720.2	5	797	818	GAGGAUUCGGUAUUGAUCGCUA	::.::: :.:. :::::..::	AAGUGAUAAGUGGCGAAUUUUC	Translation	cDNA|GDSL-like lipase/acylhydrolase, putative, expressed	1
LOC_Os05g06720.3	5	966	987	GAGGAUUCGGUAUUGAUCGCUA	::.::: :.:. :::::..::	AAGUGAUAAGUGGCGAAUUUUC	Translation	cDNA|GDSL-like lipase/acylhydrolase, putative, expressed	1
LOC_Os05g21120.1	5	1952	1973	GAGGAUUCGGUAUUGAUCGCUA	.:.: ::.:: .::::::.:.	CGGUGCUCGAUUUCGAAUCUUU	Translation	cDNA|retrotransposon protein, putative, unclassified, expressed	1
LOC_Os05g51910.1	5	959	980	GAGGAUUCGGUAUUGAUCGCUA	:: ::: :::.::::::::	CAGGGAUGAAUGCCGAAUCCAA	Cleavage	cDNA|retrotransposon protein, putative, unclassified, expressed	1
LOC_Os06g06390.1	5	2733	2754	GAGGAUUCGGUAUUGAUCGCUA	:: ::::.::.:: ::::.:	GAGGGAUCGAUGCCUAAUCUUG	Cleavage	cDNA|NBS-LRR type disease resistance protein, putative, expressed	1
LOC_Os06g19110.1	5	1524	1545	GAGGAUUCGGUAUUGAUCGCUA	:.:.:::: :::.:: .:.::.	UGGUGAUCCAUAUCGUGUUCUU	Cleavage	cDNA|cadmium tolerance factor, putative, expressed	1
LOC_Os08g13860.1	5	1378	1399	GAGGAUUCGGUAUUGAUCGCUA	:.:::::...:::: .:::::	UGGCGAUUGGUACCUCGUCCUC	Cleavage	cDNA|retrotransposon protein, putative, Ty1-copia subclass, expressed	1
LOC_Os10g35644.1	5	572	593	GAGGAUUCGGUAUUGAUCGCUA	:.:.:: ::.:.::::: :::	UGGUGAACAGUGCCGAAGCCUG	Cleavage	cDNA|expressed protein	1
LOC_Os10g35644.2	5	572	593	GAGGAUUCGGUAUUGAUCGCUA	:.:.:: ::.:.::::: :::	UGGUGAACAGUGCCGAAGCCUG	Cleavage	cDNA|expressed protein	1
LOC_Os11g24460.1	5	407	428	GAGGAUUCGGUAUUGAUCGCUA	::.:::..::.:.:. ::.::	GAGUGAUUGAUGCUGGUUCUUC	Cleavage	cDNA|expressed protein	1
LOC_Os11g34250.1	5	686	707	GAGGAUUCGGUAUUGAUCGCUA	:.:::. ::: .: ::::::::	UGGCGGCCAAGGCGGAAUCCUC	Cleavage	cDNA|retrotransposon protein, putative, unclassified, expressed	1
LOC_Os11g39470.1	5	159	180	GAGGAUUCGGUAUUGAUCGCUA	:: ..:.:::::::::.	AAAUAAUGGGUGCCGAAUCCUU	Cleavage	cDNA|retrotransposon protein, putative, unclassified	2
LOC_Os12g20169.1	5	1629	1650	GAGGAUUCGGUAUUGAUCGCUA	:::: ::::.:::: :::..:	UAGCUAUCAGUACCAAAUUUUG	Cleavage	cDNA|retrotransposon protein, putative, Ty3-gypsy subclass, expressed	1
LOC_Os12g41200.1	5	3573	3594	GAGGAUUCGGUAUUGAUCGCUA	.:.::::.::..: :.::::	CGGUGAUCGAUGUCAAGUCCUG	Cleavage	cDNA|KIP1, putative, expressed	1
