## supplementary file for "Overexpression of miR5505 enhanced drought and salt resistance in rice (*Orayza sativa*)"

### Sheet: ZH11_vs_OVmiR5505.GO_enrichment
#GO_classify1	GO_classify2	All	DE
#Total_gene		32157	1409
cellular component	extracellular region	596	86
cellular component	cell	8467	343
cellular component	nucleoid	22	0
cellular component	membrane	8198	471
cellular component	cell junction	180	13
cellular component	membrane-enclosed lumen	580	12
cellular component	macromolecular complex	2082	32
cellular component	organelle	6318	237
cellular component	other organism	172	5
cellular component	other organism part	172	5
cellular component	extracellular region part	72	8
cellular component	organelle part	2319	51
cellular component	membrane part	7404	429
cellular component	synapse part	4	0
cellular component	cell part	8464	343
cellular component	synapse	5	0
cellular component	symplast	173	13
cellular component	supramolecular complex	103	6
molecular function	transcription factor activity, protein binding	101	6
molecular function	nucleic acid binding transcription factor activity	743	61
molecular function	catalytic activity	13870	720
molecular function	signal transducer activity	124	7
molecular function	structural molecule activity	469	7
molecular function	transporter activity	1123	75
molecular function	binding	18236	666
molecular function	electron carrier activity	183	14
molecular function	antioxidant activity	219	28
molecular function	metallochaperone activity	3	1
molecular function	protein tag	10	0
molecular function	translation regulator activity	1	0
molecular function	nutrient reservoir activity	74	8
molecular function	molecular transducer activity	125	8
molecular function	toxin activity	38	3
molecular function	molecular function regulator	343	27
biological process	reproduction	548	27
biological process	immune system process	83	2
biological process	behavior	4	0
biological process	metabolic process	15722	611
biological process	cellular process	14252	426
biological process	reproductive process	548	27
biological process	biological adhesion	3	0
biological process	signaling	1019	44
biological process	multicellular organismal process	807	33
biological process	developmental process	794	29
biological process	growth	85	7
biological process	locomotion	23	0
biological process	single-organism process	6385	413
biological process	rhythmic process	26	0
biological process	response to stimulus	2884	162
biological process	localization	2225	110
biological process	multi-organism process	522	35
biological process	biological regulation	4253	217
biological process	cellular component organization or biogenesis	1731	72
biological process	detoxification	236	30
