## supplementary file for "Overexpression of miR5505 enhanced drought and salt resistance in rice (*Orayza sativa*)"

### Sheet: ZH11_vs_OVmiR5505.KEGG
#KEGG_n	663	KEGG_N	14065
#Pathway	ko_ID	DEgene	gene	DEgene_all	gene_all
Plant-pathogen interaction	ko04626	97	1422	663	14065	LOC_Os01g02680;LOC_Os01g02730;LOC_Os01g08710;LOC_Os01g10900;LOC_Os01g14440;LOC_Os01g21970;LOC_Os01g43550;LOC_Os01g47370;LOC_Os01g49580;LOC_Os01g53840;LOC_Os01g60600;LOC_Os01g60640;LOC_Os01g61080;LOC_Os01g61310;LOC_Os01g70970;LOC_Os01g72530;LOC_Os01g72680;LOC_Os01g72710;LOC_Os02g06090;LOC_Os02g08440;LOC_Os02g11070;LOC_Os02g17400;LOC_Os02g17730;LOC_Os02g18510;LOC_Os02g30190;LOC_Os02g37180;LOC_Os02g…	K13459+K13416+K13424+K13430+K18835+K13436+K13425+K15397+K13417+K13429+K13459+K13459+K13424+K13413+K13430+K13448+K13459+K02183+K13466+K18834+K15397+K13466+K13420+K13457+K13456+K13459+K13459+K13459+K13448+K18878+K15397+K13424+K15397+K15397+K15397+K15397+K04079+K15397+K13457+K13459+K13416+K13459+K13413+K13430+K13416+K13430+K13424+K16225+K02183+K13457+K13424+K15397+K13420+K13434+K18878+K18834+K13449+…
Phenylpropanoid biosynthesis	ko00940	59	410	663	14065	LOC_Os01g18120;LOC_Os01g22230;LOC_Os01g22249;LOC_Os01g41430;LOC_Os01g45110;LOC_Os01g59819;LOC_Os01g59840;LOC_Os01g61230;LOC_Os01g73200;LOC_Os02g08420;LOC_Os02g14440;LOC_Os02g26770;LOC_Os02g26810;LOC_Os02g41670;LOC_Os02g58720;LOC_Os03g13200;LOC_Os03g22010;LOC_Os03g25320;LOC_Os03g53790;LOC_Os04g15920;LOC_Os04g24110;LOC_Os04g34630;LOC_Os04g52280;LOC_Os04g55740;LOC_Os04g59150;LOC_Os04g59190;LOC_Os04g…	K09753+K00430+K00430+K23260+K23260+K01188+K01188+K09753+K00430+K09753+K00430+K00487+K00487+K10775+K00430+K00430+K00430+K00430+K05349+K00083+K23260+K00430+K00083+K00430+K00430+K00430+K00430+K01188+K01188+K01188+K00430+K10775+K01904+K13065+K13065+K01188+K00430+K00430+K00430+K00430+K00430+K00430+K00430+K00430+K13065+K00083+K09753+K01904+K09753+K00083+K01188+K13065+K09754+K13065+K13065+K00430+K00430+…
Plant hormone signal transduction	ko04075	50	900	663	14065	LOC_Os01g02730;LOC_Os01g04230;LOC_Os01g06220;LOC_Os01g50940;LOC_Os01g57610;LOC_Os01g61310;LOC_Os02g04810;LOC_Os02g06030;LOC_Os02g24740;LOC_Os02g42060;LOC_Os02g43640;LOC_Os03g08310;LOC_Os03g08320;LOC_Os03g15270;LOC_Os03g16170;LOC_Os03g41460;LOC_Os03g57640;LOC_Os03g58350;LOC_Os03g64260;LOC_Os04g23550;LOC_Os04g32480;LOC_Os04g34270;LOC_Os04g36070;LOC_Os04g43580;LOC_Os05g17050;LOC_Os05g37470;LOC_Os05g…	K13416+K13415+K14493+K13422+K14487+K13413+K14486+K13415+K14488+K14492+K13415+K13464+K13464+K14493+K14497+K14498+K14493+K14484+K14516+K13422+K13464+K13416+K14492+K13413+K13416+K13946+K13415+K14491+K14487+K16189+K14431+K14484+K14491+K14488+K13415+K13449+K13415+K14488+K13415+K13416+K14509+K13416+K13464+K13464+K13415+K14484+K14491+K14493+K13415+K14484
MAPK signaling pathway - plant	ko04016	45	623	663	14065	LOC_Os01g02730;LOC_Os01g06870;LOC_Os01g08710;LOC_Os01g43550;LOC_Os01g50420;LOC_Os01g50940;LOC_Os01g61080;LOC_Os01g61310;LOC_Os01g72710;LOC_Os02g17730;LOC_Os02g53100;LOC_Os03g04060;LOC_Os03g16170;LOC_Os03g41460;LOC_Os03g64260;LOC_Os04g23550;LOC_Os04g34270;LOC_Os04g43580;LOC_Os04g48850;LOC_Os04g55620;LOC_Os05g07820;LOC_Os05g09704;LOC_Os05g09724;LOC_Os05g09740;LOC_Os05g10210;LOC_Os05g10330;LOC_Os05g…	K13416+K20718+K13424+K13425+K20716+K13422+K13424+K13413+K02183+K13420+K13424+K20547+K14497+K14498+K14516+K13422+K13416+K13413+K20772+K20718+K20718+K20728+K20728+K20728+K20728+K20728+K13416+K20547+K13424+K02183+K20716+K13424+K13420+K13449+K02183+K13416+K14509+K13416+K16224+K13424+K13420+K20718+K20547+K13425+K16224
Starch and sucrose metabolism	ko00500	35	463	663	14065	LOC_Os01g38190;LOC_Os01g51570;LOC_Os01g59819;LOC_Os01g59840;LOC_Os01g71474;LOC_Os01g71860;LOC_Os02g42780;LOC_Os02g52710;LOC_Os02g58480;LOC_Os03g14210;LOC_Os03g53790;LOC_Os04g05580;LOC_Os04g17650;LOC_Os04g24430;LOC_Os04g41970;LOC_Os05g01370;LOC_Os05g01380;LOC_Os05g01444;LOC_Os05g50380;LOC_Os06g21570;LOC_Os07g18240;LOC_Os07g35520;LOC_Os07g35560;LOC_Os07g40940;LOC_Os08g02220;LOC_Os08g03070;LOC_Os08g…	K01193+K19891+K01188+K01188+K19893+K19891+K01176+K01176+K00695+K19891+K05349+K01176+K00695+K00695+K01179+K01188+K01188+K01188+K00975+K01188+K01176+K19891+K19891+K19891+K01179+K01176+K01176+K00703+K19893+K19891+K01176+K00975+K01188+K19891+K01176
Flavonoid biosynthesis	ko00941	31	160	663	14065	LOC_Os01g53370;LOC_Os02g21550;LOC_Os02g26770;LOC_Os02g26810;LOC_Os02g52840;LOC_Os04g01354;LOC_Os04g01470;LOC_Os04g53800;LOC_Os05g45090;LOC_Os05g45100;LOC_Os05g45110;LOC_Os05g45180;LOC_Os06g08610;LOC_Os06g08640;LOC_Os06g44170;LOC_Os07g31960;LOC_Os07g32630;LOC_Os07g34260;LOC_Os07g37690;LOC_Os07g40690;LOC_Os07g40986;LOC_Os07g41060;LOC_Os08g07730;LOC_Os09g37180;LOC_Os10g12050;LOC_Os10g23310;LOC_Os10g…	K22845+K05278+K00487+K00487+K05278+K00660+K22440+K08695+K22845+K22845+K22845+K22845+K13065+K13065+K13082+K22845+K22845+K00660+K22845+K13082+K13082+K13082+K13065+K13065+K09754+K13065+K13065+K00660+K00660+K01859+K22440
Diterpenoid biosynthesis	ko00904	27	171	663	14065	LOC_Os01g66100;LOC_Os02g17780;LOC_Os02g36030;LOC_Os02g36070;LOC_Os02g36110;LOC_Os02g36140;LOC_Os02g36210;LOC_Os02g41954;LOC_Os04g09900;LOC_Os04g09920;LOC_Os04g10000;LOC_Os04g10010;LOC_Os04g10060;LOC_Os04g10160;LOC_Os04g33240;LOC_Os04g52240;LOC_Os05g48700;LOC_Os06g02019;LOC_Os06g37224;LOC_Os06g37300;LOC_Os06g39780;LOC_Os07g46860;LOC_Os07g46920;LOC_Os09g27510;LOC_Os10g30390;LOC_Os10g30410;LOC_Os11g…	K05282+K04120+K16084+K16084+K16084+K14036+K04120+K04125+K14043+K16085+K13070+K13070+K14046+K16085+K13070+K04121+K04125+K04123+K04122+K21719+K16084+K13070+K13070+K16084+K21291+K16083+K13070
Pentose and glucuronate interconversions	ko00040	25	230	663	14065	LOC_Os01g20980;LOC_Os01g53990;LOC_Os01g62880;LOC_Os01g65790;LOC_Os01g66710;LOC_Os02g15690;LOC_Os02g43300;LOC_Os02g54190;LOC_Os03g02240;LOC_Os03g28090;LOC_Os03g59330;LOC_Os04g05050;LOC_Os04g07110;LOC_Os04g46740;LOC_Os05g25890;LOC_Os05g46510;LOC_Os05g50260;LOC_Os05g50960;LOC_Os06g09340;LOC_Os07g01520;LOC_Os08g34910;LOC_Os10g10620;LOC_Os11g14400;LOC_Os12g36810;Oryza_sativa_newGene_1381	K01051+K01051+K00002+K01051+K01184+K01184+K01051+K01051+K01051+K01051+K01184+K01728+K01728+K01051+K01728+K01213+K01184+K01184+K01051+K01728+K01051+K01051+K01184+K01184+K12447
Amino sugar and nucleotide sugar metabolism	ko00520	19	341	663	14065	LOC_Os01g19220;LOC_Os01g66700;LOC_Os02g12130;LOC_Os03g04060;LOC_Os05g15820;LOC_Os05g15850;LOC_Os05g15880;LOC_Os05g15920;LOC_Os05g33140;LOC_Os05g34320;LOC_Os05g50380;LOC_Os09g12660;LOC_Os10g39680;LOC_Os11g18730;LOC_Os11g27400;LOC_Os11g47500;LOC_Os11g47520;LOC_Os11g47610;Oryza_sativa_newGene_1381	K15920+K12373+K01183+K20547+K00820+K01183+K01183+K01183+K20547+K12373+K00975+K00975+K20547+K15920+K01183+K01183+K01183+K01183+K12447
Glycerolipid metabolism	ko00561	18	158	663	14065	LOC_Os01g21300;LOC_Os01g21310;LOC_Os01g47580;LOC_Os01g52770;LOC_Os01g61200;LOC_Os01g62880;LOC_Os02g40440;LOC_Os02g43194;LOC_Os02g49720;LOC_Os03g19670;LOC_Os03g38470;LOC_Os03g61720;LOC_Os05g37600;LOC_Os05g44200;LOC_Os06g05630;LOC_Os06g50940;LOC_Os07g01530;LOC_Os10g32580	K01054+K01054+K18693+K00679+K00679+K00002+K00679+K00128+K00128+K00679+K00679+K13508+K13508+K00679+K00679+K00679+K00901+K00679
alpha-Linolenic acid metabolism	ko00592	16	110	663	14065	LOC_Os02g12690;LOC_Os02g17390;LOC_Os05g01140;LOC_Os06g11200;LOC_Os06g11260;LOC_Os06g11290;LOC_Os08g39840;LOC_Os08g39850;LOC_Os10g31950;LOC_Os11g10520;LOC_Os11g19340;LOC_Os12g26290;LOC_Os12g37260;LOC_Os12g37320;LOC_Os12g37350;LOC_Os12g41970	K01723+K10527+K08241+K05894+K05894+K05894+K00454+K00454+K07513+K18857+K16818+K10529+K00454+K00454+K00454+K16818
Glutathione metabolism	ko00480	16	161	663	14065	LOC_Os01g27340;LOC_Os01g27360;LOC_Os01g49710;LOC_Os01g72160;LOC_Os02g03294;LOC_Os03g04240;LOC_Os03g04250;LOC_Os03g39850;LOC_Os04g14680;LOC_Os09g20220;LOC_Os09g37120;LOC_Os10g28000;LOC_Os10g38189;LOC_Os10g38540;LOC_Os10g38580;LOC_Os10g38660	K00799+K00799+K00799+K00799+K01255+K00799+K00799+K00799+K00434+K00799+K01581+K00383+K00799+K00799+K00799+K00799
Protein processing in endoplasmic reticulum	ko04141	15	421	663	14065	LOC_Os01g12430;LOC_Os01g55150;LOC_Os01g68470;LOC_Os03g16030;LOC_Os03g45340;LOC_Os03g61670;LOC_Os04g01740;LOC_Os04g26870;LOC_Os05g51440;LOC_Os06g10990;LOC_Os06g14240;LOC_Os06g26270;LOC_Os07g49080;LOC_Os10g07200;LOC_Os10g07210	K03283+K04374+K03283+K13993+K13993+K08057+K04079+K01456+K13993+K09490+K13993+K14009+K10956+K13993+K13993
Glycolysis / Gluconeogenesis	ko00010	15	204	663	14065	LOC_Os01g06660;LOC_Os01g62880;LOC_Os02g30240;LOC_Os02g32650;LOC_Os02g43194;LOC_Os02g49720;LOC_Os03g04120;LOC_Os03g08880;LOC_Os04g33450;LOC_Os05g39310;LOC_Os05g39320;LOC_Os07g49250;LOC_Os09g12650;LOC_Os09g29210;LOC_Os11g10520	K01568+K00002+K01689+K00850+K00128+K00128+K01913+K00850+K00850+K01568+K01568+K01568+K00895+K00850+K18857
Spliceosome	ko03040	14	380	663	14065	LOC_Os01g12430;LOC_Os01g43650;LOC_Os01g68470;LOC_Os02g32140;LOC_Os03g17760;LOC_Os03g53220;LOC_Os04g32620;LOC_Os05g07000;LOC_Os05g49100;LOC_Os05g50610;LOC_Os06g11730;LOC_Os11g01330;LOC_Os11g04060;LOC_Os11g29870	K03283+K12835+K03283+K12900+K12741+K12854+K12900+K12896+K12835+K12835+K12741+K12829+K12818+K12835
Stilbenoid, diarylheptanoid and gingerol biosynthesis	ko00945	12	90	663	14065	LOC_Os02g26770;LOC_Os02g26810;LOC_Os04g11970;LOC_Os06g08610;LOC_Os06g08640;LOC_Os07g31770;LOC_Os08g07730;LOC_Os09g37180;LOC_Os10g12050;LOC_Os10g23310;LOC_Os10g23820;LOC_Os11g19880	K00487+K00487+K16040+K13065+K13065+K17212+K13065+K13065+K09754+K13065+K13065+K16040
Fatty acid elongation	ko00062	12	228	663	14065	LOC_Os01g47370;LOC_Os02g11070;LOC_Os02g49920;LOC_Os03g06700;LOC_Os03g06705;LOC_Os03g26530;LOC_Os03g26620;LOC_Os04g02640;LOC_Os06g15170;LOC_Os06g19530;LOC_Os06g19550;LOC_Os08g30340	K15397+K15397+K15397+K15397+K15397+K15397+K15397+K15397+K15397+K10251+K10251+K10703
Carbon metabolism	ko01200	12	379	663	14065	LOC_Os01g55350;LOC_Os02g30240;LOC_Os02g32650;LOC_Os02g43470;LOC_Os03g04120;LOC_Os03g08880;LOC_Os03g30300;LOC_Os04g33450;LOC_Os07g42430;LOC_Os07g49140;LOC_Os09g29210;LOC_Os10g21268	K01595+K01689+K00850+K00261+K01913+K00850+K01057+K00850+K11517+K01595+K00850+K01601
Sesquiterpenoid and triterpenoid biosynthesis	ko00909	12	264	663	14065	LOC_Os01g37350;LOC_Os03g22620;LOC_Os03g61910;LOC_Os04g01810;LOC_Os04g27070;LOC_Os04g27190;LOC_Os04g27340;LOC_Os04g27670;LOC_Os04g27720;LOC_Os05g45130;LOC_Os11g08569;LOC_Os11g35710	K14175+K15803+K15803+K15803+K15803+K15803+K15803+K15803+K15803+K15803+K19010+K19011
Tryptophan metabolism	ko00380	11	227	663	14065	LOC_Os01g16050;LOC_Os01g25470;LOC_Os02g43194;LOC_Os02g49720;LOC_Os03g18060;LOC_Os05g45240;LOC_Os08g04540;LOC_Os09g17560;LOC_Os10g02840;LOC_Os10g02880;LOC_Os10g23900	K11816+K11816+K00128+K00128+K11816+K11816+K01593+K22588+K22588+K22588+K01593
Glycerophospholipid metabolism	ko00564	11	211	663	14065	LOC_Os01g47580;LOC_Os02g37700;LOC_Os03g61720;LOC_Os04g39610;LOC_Os05g37600;LOC_Os05g47545;LOC_Os07g01530;LOC_Os08g31060;LOC_Os10g08026;LOC_Os11g19340;LOC_Os12g41970	K18693+K06129+K13508+K01126+K13508+K05929+K00901+K01115+K06129+K16818+K16818
Cutin, suberine and wax biosynthesis	ko00073	11	90	663	14065	LOC_Os01g59000;LOC_Os01g72270;LOC_Os03g04530;LOC_Os04g28520;LOC_Os04g28620;LOC_Os04g43200;LOC_Os06g03930;LOC_Os08g16260;LOC_Os08g31030;LOC_Os09g19930;LOC_Os10g33250	K13407+K20769+K15405+K13356+K13356+K17991+K20495+K15405+K15403+K15403+K15404
Biosynthesis of amino acids	ko01230	11	350	663	14065	LOC_Os01g48446;LOC_Os02g30240;LOC_Os02g32650;LOC_Os02g57280;LOC_Os03g08880;LOC_Os03g09910;LOC_Os03g50490;LOC_Os04g31960;LOC_Os04g33390;LOC_Os04g33450;LOC_Os09g29210	K00928+K01689+K00850+K00611+K00850+K10206+K01915+K01652+K05359+K00850+K00850
Phosphatidylinositol signaling system	ko04070	10	174	663	14065	LOC_Os01g62670;LOC_Os01g72710;LOC_Os03g64130;LOC_Os04g56570;LOC_Os05g41200;LOC_Os07g01530;LOC_Os07g42730;LOC_Os07g46490;LOC_Os08g32960;LOC_Os09g14870	K18081+K02183+K18081+K10572+K02183+K00901+K02183+K00889+K01099+K00889
ABC transporters	ko02010	10	1218	663	14065	LOC_Os01g08260;LOC_Os01g42370;LOC_Os01g42380;LOC_Os01g50100;LOC_Os04g13210;LOC_Os07g18874;LOC_Os08g30780;LOC_Os08g43120;LOC_Os09g29670;LOC_Os10g08014	K08712+K08712+K08712+K05658+K05665+K05681+K05643+K08712+K05681+K05681
Zeatin biosynthesis	ko00908	10	86	663	14065	LOC_Os01g10110;LOC_Os02g11680;LOC_Os02g11700;LOC_Os02g42280;LOC_Os02g51930;LOC_Os04g44354;LOC_Os04g46970;LOC_Os07g30690;LOC_Os09g16030;LOC_Os11g35300	K00279+K13496+K13496+K23452+K23452+K23452+K13495+K23452+K13496+K13495
Other glycan degradation	ko00511	10	110	663	14065	LOC_Os01g66700;LOC_Os03g13400;LOC_Os03g51150;LOC_Os05g04240;LOC_Os05g34320;LOC_Os06g06250;LOC_Os06g34120;LOC_Os06g37560;LOC_Os07g39740;LOC_Os10g25400	K12373+K12309+K01191+K01206+K12373+K01206+K01206+K12309+K01206+K01206
Fatty acid metabolism	ko01212	10	110	663	14065	LOC_Os02g17390;LOC_Os02g30060;LOC_Os03g53010;LOC_Os03g53690;LOC_Os06g19530;LOC_Os06g19550;LOC_Os07g23410;LOC_Os08g30340;LOC_Os10g31780;LOC_Os10g31950	K10527+K00059+K03921+K00059+K10251+K10251+K10256+K10703+K00059+K07513
Aminoacyl-tRNA biosynthesis	ko00970	10	216	663	14065	LOC_Os01g65240;LOC_Os02g45620;LOC_Os07g42520;LOC_Os11g06900;LOC_Os11g07690;LOC_Os11g07770;LOC_Os11g10870;LOC_Os11g14150;LOC_Os11g42500;LOC_Os11g42550	K22503+K01870+K01870+K02433+K01870+K01870+K01870+K22503+K01870+K01870
Cyanoamino acid metabolism	ko00460	9	176	663	14065	LOC_Os01g59819;LOC_Os01g59840;LOC_Os03g26100;LOC_Os03g53790;LOC_Os05g01370;LOC_Os05g01380;LOC_Os05g01444;LOC_Os06g21570;LOC_Os09g33690	K01188+K01188+K13051+K05349+K01188+K01188+K01188+K01188+K01188
Cysteine and methionine metabolism	ko00270	8	183	663	14065	LOC_Os01g39860;LOC_Os01g48446;LOC_Os04g48850;LOC_Os05g13790;LOC_Os09g27820;LOC_Os10g28350;LOC_Os11g08380;LOC_Os11g35040	K05933+K00928+K20772+K00558+K05933+K08967+K05933+K00815
Ascorbate and aldarate metabolism	ko00053	8	119	663	14065	LOC_Os02g03210;LOC_Os02g43194;LOC_Os02g47790;LOC_Os02g49720;LOC_Os04g14680;LOC_Os04g29090;LOC_Os10g36390;Oryza_sativa_newGene_1381	K00103+K00128+K08232+K00128+K00434+K00103+K00423+K12447
Endocytosis	ko04144	8	325	663	14065	LOC_Os01g12430;LOC_Os01g68470;LOC_Os03g25760;LOC_Os06g47250;LOC_Os07g46490;LOC_Os08g31060;LOC_Os08g32920;LOC_Os09g14870	K03283+K03283+K12486+K19476+K00889+K01115+K01528+K00889
Ubiquinone and other terpenoid-quinone biosynthesis	ko00130	8	81	663	14065	LOC_Os02g26770;LOC_Os02g26810;LOC_Os05g23950;LOC_Os05g50300;LOC_Os08g29900;LOC_Os08g29910;LOC_Os08g34790;LOC_Os11g35040	K00487+K00487+K12501+K01904+K06125+K06125+K01904+K00815
Ubiquitin mediated proteolysis	ko04120	8	288	663	14065	LOC_Os01g48610;LOC_Os01g48620;LOC_Os01g64570;LOC_Os03g13740;LOC_Os04g35680;LOC_Os09g31031;LOC_Os12g06410;LOC_Os12g14440	K10581+K10581+K10260+K10260+K10260+K02927+K10260+K04506
Galactose metabolism	ko00052	8	179	663	14065	LOC_Os01g38190;LOC_Os02g32650;LOC_Os03g08880;LOC_Os03g13400;LOC_Os04g33450;LOC_Os06g37560;LOC_Os09g29210;Oryza_sativa_newGene_1381	K01193+K00850+K00850+K12309+K00850+K12309+K00850+K12447
Ribosome	ko03010	8	397	663	14065	LOC_Os04g16856;LOC_Os04g16886;LOC_Os07g25002;LOC_Os07g33860;LOC_Os07g33898;LOC_Os09g31031;LOC_Os09g33992;LOC_Os10g03220	K02992+K02992+K02992+K02929+K02929+K02927+K02987+K02995
Purine metabolism	ko00230	7	302	663	14065	LOC_Os02g40010;LOC_Os04g18770;LOC_Os05g06940;LOC_Os05g48840;LOC_Os09g39530;LOC_Os11g25260;LOC_Os11g25330	K00759+K01768+K00951+K01510+K00856+K14641+K14641
Carotenoid biosynthesis	ko00906	7	61	663	14065	LOC_Os03g05880;LOC_Os03g05900;LOC_Os03g44380;LOC_Os03g61740;LOC_Os07g18162;LOC_Os12g24800;LOC_Os12g42280	K09838+K09838+K09840+K09841+K09842+K09840+K09840
Fructose and mannose metabolism	ko00051	7	103	663	14065	LOC_Os01g47400;LOC_Os02g32650;LOC_Os03g08880;LOC_Os04g33450;LOC_Os05g25480;LOC_Os09g12650;LOC_Os09g29210	K19355+K00850+K00850+K00850+K19355+K00895+K00850
Linoleic acid metabolism	ko00591	7	29	663	14065	LOC_Os03g52860;LOC_Os08g39840;LOC_Os08g39850;LOC_Os11g36719;LOC_Os12g37260;LOC_Os12g37320;LOC_Os12g37350	K15718+K00454+K00454+K15718+K00454+K00454+K00454
RNA degradation	ko03018	6	199	663	14065	LOC_Os02g30240;LOC_Os02g32650;LOC_Os03g08880;LOC_Os04g33450;LOC_Os04g58090;LOC_Os09g29210	K01689+K00850+K00850+K00850+K04077+K00850
Glyoxylate and dicarboxylate metabolism	ko00630	6	137	663	14065	LOC_Os03g04120;LOC_Os03g50490;LOC_Os03g56160;LOC_Os05g14220;LOC_Os07g42430;LOC_Os10g21268	K01913+K01915+K22133+K22133+K11517+K01601
Nitrogen metabolism	ko00910	6	49	663	14065	LOC_Os02g43470;LOC_Os02g52730;LOC_Os03g50490;LOC_Os08g32840;LOC_Os08g36630;LOC_Os08g36680	K00261+K00366+K01915+K01674+K01674+K01674
Pentose phosphate pathway	ko00030	6	78	663	14065	LOC_Os02g32650;LOC_Os03g08880;LOC_Os03g30300;LOC_Os04g33450;LOC_Os09g12650;LOC_Os09g29210	K00850+K00850+K01057+K00850+K00895+K00850
Alanine, aspartate and glutamate metabolism	ko00250	6	154	663	14065	LOC_Os02g02210;LOC_Os02g43470;LOC_Os03g26100;LOC_Os03g50490;LOC_Os04g52440;LOC_Os05g15820	K16871+K00261+K13051+K01915+K16871+K00820
Photosynthesis	ko00195	6	188	663	14065	LOC_Os02g24632;LOC_Os02g24634;LOC_Os07g05360;LOC_Os10g21212;LOC_Os10g21310;LOC_Os10g32400	K02705+K02706+K03541+K02705+K02704+K02717
Arginine and proline metabolism	ko00330	6	114	663	14065	LOC_Os02g43194;LOC_Os02g49720;LOC_Os07g09630;LOC_Os09g20260;LOC_Os09g20284;LOC_Os09g37120	K00128+K00128+K00472+K13366+K13366+K01581
Biosynthesis of unsaturated fatty acids	ko01040	6	50	663	14065	LOC_Os03g53010;LOC_Os06g19530;LOC_Os06g19550;LOC_Os07g23410;LOC_Os08g30340;LOC_Os10g31950	K03921+K10251+K10251+K10256+K10703+K07513
Tyrosine metabolism	ko00350	6	72	663	14065	LOC_Os01g58100;LOC_Os08g04540;LOC_Os10g23900;LOC_Os11g10520;LOC_Os11g14040;LOC_Os11g35040	K00422+K01593+K01593+K18857+K01800+K00815
Fatty acid degradation	ko00071	6	67	663	14065	LOC_Os02g17390;LOC_Os02g43194;LOC_Os02g49720;LOC_Os06g03930;LOC_Os10g31950;LOC_Os11g10520	K10527+K00128+K00128+K20495+K07513+K18857
Circadian rhythm - plant	ko04712	6	128	663	14065	LOC_Os04g01354;LOC_Os04g44440;LOC_Os07g34260;LOC_Os11g18870;LOC_Os11g32650;LOC_Os11g35930	K00660+K16221+K00660+K16223+K00660+K00660
Inositol phosphate metabolism	ko00562	6	164	663	14065	LOC_Os01g62670;LOC_Os03g64130;LOC_Os04g56570;LOC_Os07g46490;LOC_Os08g32960;LOC_Os09g14870	K18081+K18081+K10572+K00889+K01099+K00889
Butanoate metabolism	ko00650	5	45	663	14065	LOC_Os02g02210;LOC_Os03g02710;LOC_Os03g04120;LOC_Os04g31960;LOC_Os04g52440	K16871+K01641+K01913+K01652+K16871
Porphyrin and chlorophyll metabolism	ko00860	5	67	663	14065	LOC_Os03g59100;LOC_Os03g59110;LOC_Os03g59120;LOC_Os04g58200;LOC_Os10g25040	K13071+K13071+K13071+K00218+K13545
Glycosaminoglycan degradation	ko00531	5	52	663	14065	LOC_Os01g66700;LOC_Os03g13400;LOC_Os05g34320;LOC_Os06g08090;LOC_Os06g37560	K12373+K12309+K12373+K07964+K12309
Valine, leucine and isoleucine degradation	ko00280	5	89	663	14065	LOC_Os02g43194;LOC_Os02g49720;LOC_Os03g02710;LOC_Os03g53410;LOC_Os10g31950	K00128+K00128+K01641+K01968+K07513
Betalain biosynthesis	ko00965	5	29	663	14065	LOC_Os01g65690;LOC_Os08g04540;LOC_Os08g37400;LOC_Os10g23900;LOC_Os12g10630	K15777+K01593+K15777+K01593+K15777
Pyrimidine metabolism	ko00240	5	107	663	14065	LOC_Os02g27810;LOC_Os05g48840;LOC_Os11g17954;LOC_Os11g25260;LOC_Os11g25330	K16904+K01510+K00943+K14641+K14641
RNA polymerase	ko03020	5	737	663	14065	LOC_Os02g12120;LOC_Os04g16820;LOC_Os07g34410;LOC_Os09g28680;LOC_Os11g01700	K03006+K03043+K03006+K03006+K03006
Phenylalanine metabolism	ko00360	5	84	663	14065	LOC_Os02g41670;LOC_Os05g35290;LOC_Os08g04540;LOC_Os10g23900;LOC_Os11g35040	K10775+K10775+K01593+K01593+K00815
Pyruvate metabolism	ko00620	5	118	663	14065	LOC_Os01g55350;LOC_Os02g43194;LOC_Os02g49720;LOC_Os03g04120;LOC_Os07g49140	K01595+K00128+K00128+K01913+K01595
Pantothenate and CoA biosynthesis	ko00770	4	57	663	14065	LOC_Os02g36550;LOC_Os02g43194;LOC_Os02g49720;LOC_Os04g31960	K01922+K00128+K00128+K01652
Phagosome	ko04145	4	111	663	14065	LOC_Os01g59150;LOC_Os03g61670;LOC_Os05g43820;LOC_Os07g49080	K07375+K08057+K04392+K10956
Biotin metabolism	ko00780	4	28	663	14065	LOC_Os01g53450;LOC_Os02g30060;LOC_Os03g53690;LOC_Os10g31780	K00652+K00059+K00059+K00059
Isoquinoline alkaloid biosynthesis	ko00950	4	56	663	14065	LOC_Os01g58100;LOC_Os08g04540;LOC_Os10g23900;LOC_Os11g35040	K00422+K01593+K01593+K00815
Peroxisome	ko04146	4	146	663	14065	LOC_Os04g28520;LOC_Os04g28620;LOC_Os07g42430;LOC_Os10g31950	K13356+K13356+K11517+K07513
beta-Alanine metabolism	ko00410	4	60	663	14065	LOC_Os02g43194;LOC_Os02g49720;LOC_Os09g20260;LOC_Os09g20284	K00128+K00128+K13366+K13366
Glycosphingolipid biosynthesis - ganglio series	ko00604	4	36	663	14065	LOC_Os01g66700;LOC_Os03g13400;LOC_Os05g34320;LOC_Os06g37560	K12373+K12309+K12373+K12309
Various types of N-glycan biosynthesis	ko00513	4	58	663	14065	LOC_Os01g66700;LOC_Os03g62230;LOC_Os04g08290;LOC_Os05g34320	K12373+K14412+K14412+K12373
Fatty acid biosynthesis	ko00061	4	63	663	14065	LOC_Os02g30060;LOC_Os03g53010;LOC_Os03g53690;LOC_Os10g31780	K00059+K03921+K00059+K00059
Arginine biosynthesis	ko00220	3	48	663	14065	LOC_Os02g43470;LOC_Os02g57280;LOC_Os03g50490	K00261+K00611+K01915
Terpenoid backbone biosynthesis	ko00900	3	65	663	14065	LOC_Os01g14630;LOC_Os03g02710;LOC_Os09g31970	K13789+K01641+K00021
Brassinosteroid biosynthesis	ko00905	3	25	663	14065	LOC_Os01g29150;LOC_Os09g08990;LOC_Os09g26940	K15639+K20623+K20623
Histidine metabolism	ko00340	3	30	663	14065	LOC_Os02g43194;LOC_Os02g49720;LOC_Os10g01640	K00128+K00128+K01590
Base excision repair	ko03410	3	81	663	14065	LOC_Os01g19370;LOC_Os01g58550;LOC_Os03g41200	K01247+K01246+K01247
Lysine degradation	ko00310	3	63	663	14065	LOC_Os02g43194;LOC_Os02g49720;LOC_Os02g54254	K00128+K00128+K14157
RNA transport	ko03013	3	570	663	14065	LOC_Os05g40630;LOC_Os10g20280;LOC_Os12g07680	K03239+K14300+K03539
Glycosphingolipid biosynthesis - globo and isoglobo series	ko00603	3	15	663	14065	LOC_Os01g66700;LOC_Os04g44740;LOC_Os05g34320	K12373+K01988+K12373
Carbon fixation in photosynthetic organisms	ko00710	3	103	663	14065	LOC_Os01g55350;LOC_Os07g49140;LOC_Os10g21268	K01595+K01595+K01601
Proteasome	ko03050	3	86	663	14065	LOC_Os04g47480;LOC_Os07g40040;LOC_Os10g26940	K03029+K03038+K06699
Oxidative phosphorylation	ko00190	3	210	663	14065	LOC_Os02g55134;LOC_Os09g08910;LOC_Os09g36860	K02260+K02132+K03955
Benzoxazinoid biosynthesis	ko00402	3	37	663	14065	LOC_Os03g58320;LOC_Os08g01520;LOC_Os08g30100	K13222+K13223+K13229
Flavone and flavonol biosynthesis	ko00944	3	27	663	14065	LOC_Os01g08090;LOC_Os02g28170;LOC_Os11g26920	K22771+K13264+K22772
Homologous recombination	ko03440	3	163	663	14065	LOC_Os03g45960;LOC_Os03g46070;LOC_Os04g59370	K12173+K12173+K12173
Sphingolipid metabolism	ko00600	3	240	663	14065	LOC_Os01g70370;LOC_Os03g13400;LOC_Os06g37560	K00654+K12309+K12309
Isoflavonoid biosynthesis	ko00943	3	22	663	14065	LOC_Os02g28170;LOC_Os02g30080;LOC_Os03g55240	K13264+K13260+K13260
Tropane, piperidine and pyridine alkaloid biosynthesis	ko00960	2	290	663	14065	LOC_Os11g25160;LOC_Os11g35040	K08081+K00815
Phenylalanine, tyrosine and tryptophan biosynthesis	ko00400	2	76	663	14065	LOC_Os04g33390;LOC_Os11g35040	K05359+K00815
Indole alkaloid biosynthesis	ko00901	2	22	663	14065	LOC_Os08g34330;LOC_Os09g20684	K01757+K01757
Glycosylphosphatidylinositol (GPI)-anchor biosynthesis	ko00563	2	32	663	14065	LOC_Os03g26090;LOC_Os05g31280	K05283+K03860
Ribosome biogenesis in eukaryotes	ko03008	2	147	663	14065	LOC_Os01g17330;LOC_Os12g07680	K03264+K03539
Protein export	ko03060	2	111	663	14065	LOC_Os06g10990;LOC_Os07g49080	K09490+K10956
mRNA surveillance pathway	ko03015	2	229	663	14065	LOC_Os07g48890;LOC_Os08g35440	K14376+K06269
Steroid biosynthesis	ko00100	2	52	663	14065	LOC_Os02g02230;LOC_Os05g12040	K05917+K05917
SNARE interactions in vesicular transport	ko04130	2	51	663	14065	LOC_Os06g07200;LOC_Os08g42290	K08486+K08507
Lysine biosynthesis	ko00300	2	24	663	14065	LOC_Os01g48446;LOC_Os03g09910	K00928+K10206
2-Oxocarboxylic acid metabolism	ko01210	2	135	663	14065	LOC_Os01g48446;LOC_Os04g31960	K00928+K01652
Limonene and pinene degradation	ko00903	2	9	663	14065	LOC_Os02g43194;LOC_Os02g49720	K00128+K00128
Glycosphingolipid biosynthesis - lacto and neolacto series	ko00601	1	4	663	14065	LOC_Os04g44740	K01988
Glycine, serine and threonine metabolism	ko00260	1	113	663	14065	LOC_Os01g48446	K00928
Arachidonic acid metabolism	ko00590	1	39	663	14065	LOC_Os03g45270	K15730
Valine, leucine and isoleucine biosynthesis	ko00290	1	27	663	14065	LOC_Os04g31960	K01652
Ether lipid metabolism	ko00565	1	49	663	14065	LOC_Os08g31060	K01115
Monobactam biosynthesis	ko00261	1	19	663	14065	LOC_Os01g48446	K00928
Sulfur metabolism	ko00920	1	51	663	14065	LOC_Os12g25630	K00387
Riboflavin metabolism	ko00740	1	42	663	14065	LOC_Os11g34710	K14379
Synthesis and degradation of ketone bodies	ko00072	1	11	663	14065	LOC_Os03g02710	K01641
Selenocompound metabolism	ko00450	1	30	663	14065	LOC_Os01g52900	K11717
C5-Branched dibasic acid metabolism	ko00660	1	12	663	14065	LOC_Os04g31960	K01652
Monoterpenoid biosynthesis	ko00902	1	16	663	14065	LOC_Os02g02930	K15086
